# Sex chromosomes shape the transcriptional landscape of the preimplantation mouse embryo

**DOI:** 10.1101/2024.11.26.625424

**Authors:** Daniel M. Snell, Wazeer Varsally, Aurélien Courtois, Sergio Menchero, Prabhakaran Munusamy, Richelle Rietdijk, Obah A. Ojarikre, Stephanie Strohbuecker, Haskan Kaya, Mahesh N. Sangrithi, James M.A. Turner

## Abstract

Sex chromosomes are emerging as key regulators of adult health and disease in males (XY) and females (XX), but their impact on embryo development is poorly understood. Using single-cell RNA sequencing (scRNA-seq) on wild type and aneuploid mouse embryos, we show that sex chromosomes significantly shape the preimplantation embryo transcriptional landscape. A hierarchy of effects are identified, distinctly mediated by the Y chromosome, the dosage of X chromosomes, X-chromosome imprinting, and by *Xist*, the non-coding RNA that initiates X-inactivation. The sex chromosomes have strong *trans* effects on autosomal gene expression throughout preimplantation development. The Y chromosome has an unexpectedly pronounced impact on the trophectoderm, the precursor of the placenta, and this property is shared with genes expressed from the inactive X chromosome. The paternal and maternal X chromosomes differentially promote preimplantation growth, and we identify multiple novel candidate X-linked imprinted genes mediating this effect. Our findings show that sex chromosomes impact the embryo from the beginning of life, long before the appearance of overt sex differences.
