## Supplementary Table 2 for "Sex chromosomes shape the transcriptional landscape of the preimplantation mouse embryo"

### Sheet: Taqman
Probe	Gene
Mm00629925_cn	Hprt
Mm00520372_cn	Prdx4
Mm00518174_cn	Arhgap6/Amelx

### Sheet: Primers
Oligo_name	Target	Sequence	Reference
Rbm31xy_F	Rbm31x and Rbm31y	CACCTTAAGAACAAGCCAATACA	Tunster et al., 2017
Rbm31xy_R		GGCTTGTCCTGAAAACATTTGG
DXMit16_F	Microsatellite for chr In(X)	CTGCAATGCCTGCTGTTTTA	https://www.informatics.jax.org/downloads/datasets/misc/MIT/oct94/Marker_Data.txt
DXMit16_R		CCGGAGTACAAAGGGAGTCA
